# Primary oocytes with cellular senescence features are involved in ovarian aging in mice

**DOI:** 10.1101/2024.01.08.574768

**Authors:** Hao Yan, Edgar Andres Diaz Miranda, Shiying Jin, Faith Wilson, Kang An, Brooke Godbee, Xiaobin Zheng, Astrid Roshealy Brau-Rodríguez, Lei Lei

## Abstract

In mammalian females, quiescent primordial follicles serve as the ovarian reserve and sustain normal ovarian function and egg production via folliculogenesis. The loss of primordial follicles causes ovarian aging. Cellular senescence, characterized by cell cycle arrest and production of the senescence-associated secretory phenotype (SASP), is associated with tissue aging. In the present study, we report that some quiescent primary oocytes in primordial follicles become senescent in adult mouse ovaries. The senescent primary oocytes share senescence markers characterized in senescent somatic cells. The senescent primary oocytes were observed in young adult mouse ovaries, remained at approximately 15% of the total primary oocytes during ovarian aging from 6 months to 12 months, and accumulated in aged ovaries. Administration of a senolytic drug ABT263 to 3-month-old mice reduced the percentage of senescent primary oocytes and the transcription of the SASP cytokines in the ovary. In addition, led to increased numbers of primordial and total follicles and a higher rate of oocyte maturation and female fertility. Our study provides experimental evidence that primary oocytes, a germline cell type that is arrested in meiosis, become senescent in adult mouse ovaries and that senescent cell clearance reduced primordial follicle loss and mitigated ovarian aging phenotypes.
