## Supplementary material for "Primary oocytes with cellular senescence features are involved in ovarian aging in mice": Sup Table 1

### Sheet: Sheet1
Name	Company	Species	Catalog Number	Lot Number
HMGB1/HMG1	Bio-techne R&D systems	Rat Monoclonal	MAB16901	CKBY022004A
LMNB1	ProteinTech	Mouse Monoclonal	66095-1-Ig	10004949
MSY2 (C-15)	Santa Cruz	Goat Polyclonal	sc-21316	I2811
IL1a	ProteinTech	Rabbit Polyclonal	16765-1-AP
IL6	Cell Signaling Technology	Rabbit Monoclonal	12912S	4
Phospho-Histone H2A.X (Ser139)	Cell Signaling Technology	Rabbit monoclonal	9718	21
α-tubulin	Cell Signaling Technology	Rabbit monoclonal	2148S
DAPI	Sigma-Aldrich		D9542	175158
b-galactosidase staining kit	Cell Signaling		9860
Progesterone ELISA Kit	IBL America	(Mouse/Rat)	IB79183	V105
Estradiol ELISA kit	Calbiotech	(Mouse/Rat)	ES180S-100	ES6G125
AMH ELISA	AnshLabs	(Mouse/Rat)	AL-113	22820
