## Supplementary material for "Primary oocytes with cellular senescence features are involved in ovarian aging in mice": Sup Table 2

### Sheet: Sheet1
Genes	primer sequences Forward	primer sequences Reverse
Lmnb1	AGGAAGAGCTGGAGCAGACCTA	GCAGGTTAGAGAGCTGTGAGGA
Serpine1	CCTCTTCCACAAGTCTGATGGC	GCAGTTCCACAACGTCATACTCG
IL1b	TGGACCTTCCAGGATGAGGACA	GTTCATCTCGGAGCCTGTAGTG
IL1a	ACGGCTGAGTTTCAGTGAGACC	CACTCTGGTAGGTGTAAGGTGC
IL6	TACCACTTCACAAGTCGGAGGC	CTGCAAGTGCATCATCGTTGTTC
Cxcl10	ATCATCCCTGCGAGCCTATCCT	GACCTTTTTTGGCTAAACGCTTTC
Mmp3	CTCTGGAACCTGAGACATCACC	AGGAGTCCTGAGAGATTTGCGC
Mmp9	GCTGACTACGATAAGGACGGCA	TAGTGGTGCAGGCAGAGTAGGA
B2m	ACAGTTCCACCCGCCTCACATT	TAGAAAGACCAGTCCTTGCTGAAG
Rplp0	GCTTCGTGTTCACCAAGGAGGA	GTCCTAGACCAGTGTTCTGAGC
